# Integrated single-cell multiomics uncovers foundational regulatory mechanisms of lens development and pathology

**DOI:** 10.1101/2023.07.10.548451

**Authors:** Jared A Tangeman, Sofia M Rebull, Erika Grajales-Esquivel, Jacob M Weaver, Stacy Bendezu-Sayas, Michael L Robinson, Salil A Lachke, Katia Del Rio-Tsonis

## Abstract

Ocular lens development entails epithelial to fiber cell differentiation, defects in which cause congenital cataract. We report the first single-cell multiomic atlas of lens development, leveraging snRNA-seq, snATAC-seq, and CUT&RUN-seq to discover novel mechanisms of cell fate determination and cataract-linked regulatory networks. A comprehensive profile of *cis*- and *trans*-regulatory interactions, including for the cataract-linked transcription factor MAF, is established across a temporal trajectory of fiber cell differentiation. Further, we divulge a conserved epigenetic paradigm of cellular differentiation, defined by progressive loss of H3K27 methylation writer Polycomb repressive complex 2 (PRC2). PRC2 localizes to heterochromatin domains across master-regulator transcription factor gene bodies, suggesting it safeguards epithelial cell fate. Moreover, we demonstrate that FGF hyper-stimulation *in vivo* leads to MAF network activation and the emergence of novel lens cell states. Collectively, these data depict a comprehensive portrait of lens fiber cell differentiation, while defining regulatory effectors of cell identity and cataract formation.
