## Supplemental File S8 for "Integrated single-cell multiomics uncovers foundational regulatory mechanisms of lens development and pathology"

### Sheet: Antibody Info
Quantity	Target	Manufacturer	Catalog	Dilution	Amount (µl)
2	IgG	EpiCypher	13-0042k	1:50	1
3	H3K4me3	EpiCypher	13-0041k	1:50	1
3	H3K27me3	Cell Signaling	9733S	1:50	1
2	H3K27ac	Cell Signaling	8173S	1:100	0.5
2	H3K9me3	Abcam	ab8898	1:100	0.5
3	EZH2	Cell Signaling	5246	1:100	0.5
3	SUZ12	Cell Signaling	3737	1:100	0.5
3	JARID2	Cell Signaling	13594	1:50	1
3	AEBP2	Cell Signaling	14129	1:25	2

### Sheet: Sample Info
Numeric ID	Antibody	Alignment rate (%)	Unique aligned reads	Amount (µl)	Replicate	Date of C&R	Date of lib. prep	Cycles	i5	i7	i5	i7	Spike in E coli DNA (ng)	Adapter dilution	Library Qubit Preliminary (ng / µl)	Library Qubit, final (ng/µl)	Frag size	BA Molarity (nM)	Calc. Molarity (nM)	Volume for pool	nM	Comments
1	IgG	35.06	5446990	1	A	3/28-29/23	2023-03-31	19	1	8	TATAGCCT	TAATGCGC	0.05	1:4	NA	11.2	377	35.2195	45.0125	1.8442	1.40839	60 µl antibody buffer used; 10 µl taken to confirm conacavalin A binding; thus, 83.3% input of all other samples
2	IgG	30.09	4567700	1	B	3/28-29/23	2023-03-31	19	2	9	ATAGAGGC	CGGCTATG	0.05	1:4	NA	13.9	NA	NA	55.8637	1.48597	1.40839
3	H3K4me3	52.32	11483574	1	A	3/28-29/23	2023-03-31	19	3	10	CCTATCCT	TCCGCGAA	0.05	1:4	NA	11.9	386	59.6625	46.7106	1.77715	1.40839
4	H3K4me3	70.49	14450043	1	B	3/28-29/23	2023-03-31	19	4	12	GGCTCTGA	AGCGATAG	0.05	1:4	NA	12.7	NA	NA	50.638	1.63932	1.40839
5	H3K4me3	48.24	6713401	1	C	3/28-29/23	2023-03-30	17	1	7	TATAGCCT	CTGAAGCT	0.05	1:1	6	6.1	374	17.1946	24.7124	3.35912	1.40839
6	H3K27me3	95.97	20550768	1	A	3/28-29/23	2023-03-31	18	5	7	AGGCGAAG	CTGAAGCT	0.05	1:4	NA	33.4	391	115.393	129.427	0.641378	1.40839
7	H3K27me3	96.25	21279298	1	B	3/28-29/23	2023-03-31	18	6	8	TAATCTTA	TAATGCGC	0.05	1:4	NA	24.2	NA	NA	89.1049	0.931619	1.40839
8	H3K27me3	95.01	21465890	1	C	3/28-29/23	2023-03-30	17	2	8	ATAGAGGC	TAATGCGC	0.05	1:1	16.9	16.7	432	44.977	58.5718	1.41727	1.40839
9	EZH2	54.81	7874503	0.5	A	3/28-29/23	2023-03-31	19	7	9	CAGGACGT	CGGCTATG	0.05	1:4	NA	4.34	356	11.9335	18.4712	4.49411	1.40839
10	EZH2	64.16	11607020	0.5	B	3/28-29/23	2023-03-31	19	8	10	GTACTGAC	TCCGCGAA	0.05	1:4	NA	14.4	372	55.2885	58.651	1.41535	1.40839
11	EZH2	43.43	5619075	0.5	C	3/28-29/23	2023-03-30	17	7	8	CAGGACGT	TAATGCGC	0.05	1:1	4.98	5.04	387	15.4944	19.7322	4.20692	1.40839
12	SUZ12	36.94	5409335	0.5	A	3/28-29/23	2023-03-31	20	1	12	TATAGCCT	AGCGATAG	0.05	1:4	NA	11.8	375	39.253	47.6768	1.74114	1.40839
13	SUZ12	28.13	5104608	0.5	B	3/28-29/23	2023-03-31	20	2	7	ATAGAGGC	CTGAAGCT	0.05	1:4	NA	9.32	374	34.1035	37.7573	2.19857	1.40839
14	SUZ12	31.56	1067724	0.5	C	3/28-29/23	2023-03-30	17	8	9	GTACTGAC	CGGCTATG	0.05	1:1	3.22	3.06	377	5.2906	12.298	4.5	0.938925
15	JARID2	14.68	2117757	1	A	3/28-29/23	2023-03-31	20	3	8	CCTATCCT	TAATGCGC	0.05	1:4	NA	8.88	345	36.772	38.9987	2.12858	1.40839
16	JARID2	15.74	2063421	1	B	3/28-29/23	2023-03-31	20	4	9	GGCTCTGA	CGGCTATG	0.05	1:4	NA	9.58	349	43.973	41.5907	1.99592	1.40839
17	JARID2	19.48	1109631	1	C	3/28-29/23	2023-03-30	17	1	10	TATAGCCT	TCCGCGAA	0.05	1:1	3.64	3.62	384	10.795	14.2835	3.8745	0.938925
18	AEBP2	46.97	7746302	2	A	3/28-29/23	2023-03-31	20	5	10	AGGCGAAG	TCCGCGAA	0.05	1:4	NA	16.8	373	61.856	68.2427	1.21642	1.40839
19	AEBP2	51.18	6567024	2	B	3/28-29/23	2023-03-31	20	6	12	TAATCTTA	AGCGATAG	0.05	1:4	NA	8.26	353	40.196	35.4537	2.34142	1.40839
20	AEBP2	20.07	514337	2	C	3/28-29/23	2023-03-30	17	2	12	ATAGAGGC	AGCGATAG	0.05	1:1	3.14	3.2	369	4.6788	13.1395	4.21181	0.938925
Comments
22 E4.5 embryos pooled per replicate
All replicates diluted to 1000 nuclei / µl before loading 100 µl (100000 nuclei / reaction)
Samples pooled and cleaned up 1:1 with SPRI beads.
A second round of clean up was performed with 1:1 SPRI due to adapter dimers.
